# The presence of an ESBL-encoding plasmid reported during a *Klebsiella pneumoniae* nosocomial outbreak in the United Kingdom

**DOI:** 10.1101/2024.12.09.627553

**Authors:** Stephen Mark Edward Fordham, Anna Mantzouratou, Elizabeth Anne Sheridan

## Abstract

The presence of extended-spectrum β-lactamase (ESBL) encoding plasmids in bacteria contributes towards rising resistance rates, mortality and healthcare costs in clinical settings. An EBSL-encoding plasmid, pESBL-PH was identified during a nosocomial outbreak of *Klebsiella pneumoniae* ST628 at a United Kingdom general district hospital in 2018. A plasmid from the earliest 2018 *K. pneumoniae* strain discovered during the outbreak was assembled using both Oxford nanopore long reads and illumina short reads, yielding a fully closed plasmid, pESBL-PH-2018. pESBL-PH-2018 was queried against the complete NCBI RefSeq Plasmid Database, comprising 93,823 plasmids, downloaded on July 16, 2024. To identify structurally similar plasmids, strict thresholds were applied: both a shared hash ratio > 0.9 and a mash similarity ≥ 0.98. This returned 61 plasmids belonging to 13 unique sequence types (STs) hosts. The plasmids were detected in 13 unique countries, dating from 2012-2023, associated with a range of infections including bacteremia. Low numbers of single nucleotide polymorphisms (SNPs) were identified between pESBL-PH-2018 and query plasmids, further confirming their relatedness. The AMR region of the plasmids varied; interestingly IS*26* mediated-tandem amplification of resistance genes, including the ESBL *bla*_CTX-M-15_ was identified in two independent strains raising their copy number to three. Furthermore, the genomic background of strains carrying a pESBL-PH-2018-like plasmid were analyzed, revealing truncation of the chromosomal *ompK36* porin gene and carbapenemase resistance gene carriage on accessory plasmids in 17.85% and 26.78% of strains with a complete chromosome available. This analysis reveals the widespread dissemination of an ESBL-encoding plasmid in a background of resistance-encoding strains, requiring active surveillance.
