## Supplementary file 1 for "The presence of an ESBL-encoding plasmid reported during a *Klebsiella pneumoniae* nosocomial outbreak in the United Kingdom"

### Sheet: Sheet1
Query Sketch	Reference Sketch	Distance	p-value	Number of shared_hashes	hash_stats	length	accession	Core_plasmid_SNP_count	recombination_regions	name	Plasmid_length	geographic location	iban_country_codes	collection date	Host_ST	host disease	isolation source	host_strain	Host	Chromosome_accession	sul2	aph(3'')-Ib	aph(6)-Id	blaTEM-1	blaTEM-206	blaCTX-M-15	blaCTX-M-173	aac(3)-IIe	blaOXA-1	aac(6')-Ib-cr5	tet(A)	qnrB1	dfrA14	Replicon	Coverage	Identity	SNPs_per_100kb	Mash_similarity
pESBL-PH-2018.fasta	NZ_CP121128.1	0	0	1000/1000	1	247179	CP121128.1	0	0	pESBL-PH-53	247179	United Kingdom	GBR	2018-06-18	ST628	Colonised	Rectal swab	Klebsiella pneumoniae	Human	CP121127.1	1	1	1	1	0	1	0	1	1	1	1	1	1	IncFIB(K)	100	100	0	1
pESBL-PH-2018.fasta	NZ_CP121134.1	0	0	1000/1000	1	247179	CP121134.1	0	0	pESBL-PH-45	247179	United Kingdom	GBR	2018-06-13	ST628	Colonised	Rectal swab	Klebsiella pneumoniae	Human	CP121133.1	1	1	1	1	0	1	0	1	1	1	1	1	1	IncFIB(K)	100	100	0	1
pESBL-PH-2018.fasta	NZ_CP121146.1	0	0	1000/1000	1	247173	CP121146.1	0	0	pESBL-PH-56	247173	United Kingdom	GBR	2017-07-15	ST628	Colonised	Rectal swab	Klebsiella pneumoniae	Human	CP121145.1	1	1	1	1	0	1	0	1	1	1	1	1	1	IncFIB(K)	99	100	0	1
pESBL-PH-2018.fasta	NZ_CP121144.1	0	0	1000/1000	1	247179	CP121144.1	0	0	pESBL-PH-57	247179	United Kingdom	GBR	2018-08-11	ST628	Colonised	Rectal swab	Klebsiella pneumoniae	Human	CP121143.1	1	1	1	1	0	1	0	1	1	1	1	1	1	IncFIB(K)	100	100	0	1
pESBL-PH-2018.fasta	NZ_CP121132.1	0	0	1000/1000	1	247177	CP121132.1	0	0	pESBL-PH-50	247177	United Kingdom	GBR	2018-06-11	ST628	Colonised	Rectal swab	Klebsiella pneumoniae	Human	CP121131.1	1	1	1	1	0	1	0	1	1	1	1	1	1	IncFIB(K)	100	100	0	1
pESBL-PH-2018.fasta	NZ_CP121138.1	0	0	1000/1000	1	247159	CP121138.1	0	0	pESBL-PH-33	247159	United Kingdom	GBR	2018-05-02	ST628	Colonised	Rectal swab	Klebsiella pneumoniae	Human	CP121137.1	1	1	1	1	0	1	0	1	1	1	1	1	1	IncFIB(K)	100	100	0	1
pESBL-PH-2018.fasta	NZ_CP121130.1	0	0	1000/1000	1	247178	CP121130.1	0	0	pESBL-PH-49	247178	United Kingdom	GBR	2018-06-06	ST628	Colonised	Rectal swab	Klebsiella pneumoniae	Human	CP121129.1	1	1	1	1	0	1	0	1	1	1	1	1	1	IncFIB(K)	100	100	0	1
pESBL-PH-2018.fasta	NZ_CP121142.1	0	0	1000/1000	1	247179	CP121142.1	0	0	pESBL-PH-58	247179	United Kingdom	GBR	2018-06-25	ST628	Colonised	Rectal swab	Klebsiella pneumoniae	Human	CP121141.1	1	1	1	1	0	1	0	1	1	1	1	1	1	IncFIB(K)	100	100	0	1
pESBL-PH-2018.fasta	NZ_CP073628.1	2.38e-05	0	999/1000	0.999	247177	CP073628.1	4	0	KP_NORM_BLD_2012_85054 plasmid 1	247177	Norway	NOR	2012	ST307		Blood	Klebsiella pneumoniae	Human	NZ_CP073627.1	1	1	1	0	1	1	0	1	1	1	1	1	1	IncFIB(K)	100	100	1.61827	0.999976
pESBL-PH-2018.fasta	NZ_CP103730.1	2.38e-05	0	999/1000	0.999	262225	CP103730.1	4	0	pMB2966_1	262225	USA: Houston	USA	2016-12-03	ST280	Bacteremia	Blood	Klebsiella pneumoniae	Human	NZ_CP103729.1	2	2	2	2	0	2	0	1	1	1	1	1	1	IncFIB(K)	100	99.99	1.52541	0.999976
pESBL-PH-2018.fasta	NZ_CP086465.1	2.38e-05	0	999/1000	0.999	247089	CP086465.1	5	0	pMCL-2017-T5-MAC_1	247089	Switzerland	CHE	2017	ST307			Klebsiella pneumoniae	Human	NZ_CP086464.1	1	1	1	1	0	1	0	1	1	1	1	1	1	IncFIB(K)	100	100	2.02356	0.999976
pESBL-PH-2018.fasta	NZ_CP086468.1	2.38e-05	0	999/1000	0.999	247089	CP086468.1	5	0	pMCL-2017-T0_1	247089	Switzerland	CHE	2017	ST307			Klebsiella pneumoniae	Human	NZ_CP086467.1	1	1	1	1	0	1	0	1	1	1	1	1	1	0	100	100	2.02356	0.999976
pESBL-PH-2018.fasta	NZ_CP121136.1	2.38e-05	0	999/1000	0.999	247177	CP121136.1	0	0	pESBL-PH-41	247179	United Kingdom	GBR	2018-06-06	ST628	Colonised	Rectal swab	Klebsiella pneumoniae	Human	CP121135.1	1	1	1	1	0	1	0	1	1	1	1	1	1	IncFIB(K)	100	100	0	0.999976
pESBL-PH-2018.fasta	NZ_CP086459.1	2.38e-05	0	999/1000	0.999	247089	CP086459.1	5	0	pMCL-2017-T20-MAC_1	247089	Switzerland	CHE	2017	ST307			Klebsiella pneumoniae	Human	NZ_CP086458.1	1	1	1	1	0	1	0	1	1	1	1	1	1	IncFIB(K)	100	100	2.02356	0.999976
pESBL-PH-2018.fasta	NZ_CP086456.1	4.77e-05	0	998/1000	0.998	246787	CP086456.1	5	0	pMCL-2017-T20-ESBL_1	246787	Switzerland	CHE	2017	ST307			Klebsiella pneumoniae	Human	NZ_CP086455.1	1	1	1	1	0	1	0	1	1	1	1	1	1	IncFIB(K)	100	100	2.02604	0.999952
pESBL-PH-2018.fasta	NZ_CP089885.1	4.77e-05	0	998/1000	0.998	247180	CP089885.1	6	0	pKP102-1	247180	China: Shanghai	CHN	2018	ST405		Milk	Klebsiella pneumoniae	Environment	NZ_CP089884.1	1	1	1	1	0	1	0	1	1	1	1	1	1	IncFIB(K)	100	99.99	2.42738	0.999952
pESBL-PH-2018.fasta	NZ_CP086462.1	4.77e-05	0	998/1000	0.998	246787	CP086462.1	5	0	pMCL-2017-T5-ESBL_1	246787	Switzerland	CHE	2017	ST307			Klebsiella pneumoniae	Human	NZ_CP086461.1	1	1	1	1	0	1	0	1	1	1	1	1	1	IncFIB(K)	99	100	2.02604	0.999952
pESBL-PH-2018.fasta	NZ_CP151001.1	0.000167546	0	993/1000	0.993	246353	CP151001.1	13	678	pCUVET16-321.1	246353	Thailand: Bangkok	THA	2016	ST479		Urine	Escherichia coli	Dog	NZ_CP151000.1	1	1	1	1	0	0	1	1	1	0	1	0	1	IncFIB(K)	99	99.98	5.29154	0.999832
pESBL-PH-2018.fasta	NZ_CP141555.1	0.000191626	0	992/1000	0.992	246730	CP141555.1	5	0	KP64_WM3_49.22_ST307_KPC2 plasmid 1	246730	United Kingdom	GBR	2022-11-28	ST307		Rectal swab	Klebsiella pneumoniae	Human	NZ_CP141557.1	1	1	1	1	0	1	0	1	1	1	1	1	1	IncFIB(K)	99	99.99	2.02651	0.999808
pESBL-PH-2018.fasta	NZ_CP141566.1	0.000191626	0	992/1000	0.992	246729	CP141566.1	10	0	KP44_NW4_44.22_ST307_OXA48 plasmid 1	246729	United Kingdom	GBR	2022-09-08	ST307		Rectal swab	Klebsiella pneumoniae	Human	NZ_CP141565.1	1	1	1	1	0	1	0	1	1	1	1	1	1	IncFIB(K)	99	100	4.05303	0.999808
pESBL-PH-2018.fasta	NZ_CP131947.1	0.000215742	0	991/1000	0.991	246740	CP131947.1	7	0	2023CK-00111 plasmid unnamed2	246740	USA	USA	2023-01-17	ST307		Urine	Klebsiella pneumoniae	Human	NZ_CP131949.1	1	1	1	1	0	1	0	1	1	1	1	1	1	IncFIB(K)	99	99.99	2.83699	0.999784
pESBL-PH-2018.fasta	NZ_CP133742.1	0.000215742	0	991/1000	0.991	246730	CP133742.1	6	0	KP27 plasmid unnamed1	246730	United Kingdom	GBR	2022-08-01	ST307		Blood	Klebsiella pneumoniae	Human	no sequence data	1	1	1	1	0	1	0	1	1	1	1	1	1	IncFIB(K)	99	99.99	2.43181	0.999784
pESBL-PH-2018.fasta	NZ_CP067371.1	0.000215742	0	991/1000	0.991	246731	CP067371.1	4	0	pIncFIBK_IncFIIK	246731	India	IND	2015	ST307	Bacteremia	Blood	Klebsiella pneumoniae	Human	NZ_CP067370.1	1	1	1	1	0	1	0	1	1	1	1	1	1	IncFIB(K)	99	99.99	1.6212	0.999784
pESBL-PH-2018.fasta	NZ_JBAFZR010000002.1	0.000239895	0	990/1000	0.99	247863	JBAFZR010000002.1Y	6	0	pEW758-CTX-M-15	247863	Brazil:Ituverava	BRA	2020-02-01			river water	Klebsiella pneumoniae	Environment	shotgun sequences only	1	1	1	1	0	1	0	1	1	1	1	1	1	IncFIB(K)	99	99.99	2.42069	0.99976
pESBL-PH-2018.fasta	NZ_CP141580.1	0.000239895	0	990/1000	0.99	246732	CP141580.1	6	0	KP72_WM4_01.23_ST307_KPC2 plasmid	246732	United Kingdom	GBR	2022-10-20	ST307		Wound	Klebsiella pneumoniae	Human	NZ_CP141578.1	1	1	1	1	0	1	0	1	1	1	1	1	1	IncFIB(K)	99	99.99	2.43179	0.99976
pESBL-PH-2018.fasta	NZ_JARVRB010000001.1	0.000239895	0	990/1000	0.99	247863	NZ_JARVRB010000001.1	6	0	pEW1149-1	247863	Brazil:Bebedouro	BRA	2021-06-15			Stream Water	Klebsiella pneumoniae	Environment	shotgun sequences only	1	1	1	1	0	1	0	1	1	1	1	1	1	IncFIB(K)	99	99.99	2.42069	0.99976
pESBL-PH-2018.fasta	NZ_CP110144.1	0.000483446	0	980/1000	0.98	238814	CP110144.1	9	0	SBH193 plasmid unnamed2	238814	China:Yangzhou	CHN	2022-04-11	ST6265		Urine	Klebsiella pneumoniae	Human	NZ_CP110142.1	1	1	1	1	0	1	0	1	1	1	1	1	1	IncFIB(K)	98	99.99	3.76862	0.999517
pESBL-PH-2018.fasta	NZ_CP082043.1	0.000508006	0	979/1000	0.979	239197	CP082043.1	7	2130	pKP19-2196-1	239197	China	CHN	2019-02-23	ST11		Hydrothorax	Klebsiella pneumoniae	Human	CP082041.1	1	1	1	1	0	1	0	1	1	1	1	1	1	IncFIB(K)	98	99.99	2.95275	0.999492
pESBL-PH-2018.fasta	NZ_OW967375.1	0.000631368	0	974/1000	0.974	253358	OW967375.1	6	0	plasmid: P1	253358	Spain	ESP	2021-10-14				Klebsiella oxytoca	Human	OW967374.1	1	1	1	1	0	1	0	1	1	1	1	1	1	IncFIB(K)	100	99.98	2.36819	0.999369
pESBL-PH-2018.fasta	NZ_CP129800.1	0.00075568	0	969/1000	0.969	241164	CP129800.1	5	0	p2020C07-241-241k	241164	Taiwan	TWN	2020	ST11			Klebsiella pneumoniae	Human	NZ_CP129799.1	1	1	1	1	0	1	0	1	1	1	1	1	1	IncFIB(K)	97	99.99	2.07328	0.999244
pESBL-PH-2018.fasta	NZ_CP129791.1	0.00075568	0	969/1000	0.969	241161	CP129791.1	5	0	p2020C07-177-241k	241161	Taiwan	TWN	2020	ST11			Klebsiella pneumoniae	Human	CP129790.1	1	1	1	1	0	1	0	1	1	1	1	1	1	IncFIB(K)	97	100	2.0733	0.999244
pESBL-PH-2018.fasta	NZ_OP378652.1	0.000931334	0	962/1000	0.962	236466	OP378652.1	8	0	pKLP00161_2	236466				ST405-1LV			Klebsiella pneumoniae		NZ_JAATHS010000001.1	1	1	1	1	0	1	0	1	1	1	1	1	1	IncFIB(K)	96	99.99	3.38315	0.999069
pESBL-PH-2018.fasta	NZ_CP090390.1	0.000931334	0	962/1000	0.962	256194	CP090390.1	7	0	pYUYZH22127-1	256194	China: Yangzhou	CHN	2020-10-22	ST617	Cerebral hemorrhage	sputum	Klebsiella pneumoniae	Human	NZ_CP090389.1	1	1	1	1	0	1	0	1	1	1	1	1	1	IncFIB(K)	100	99.99	2.7323	0.999069
pESBL-PH-2018.fasta	NZ_CP089384.1	0.000956583	0	961/1000	0.961	243534	CP089384.1	3	1392	pKPN342_1	243534	Australia: Melbourne	AUS	2017-10-16	ST2856	Urinary tract infection	Urine	Klebsiella pneumoniae	Human	NZ_CP089383.1	1	1	1	1	0	1	0	0	1	1	1	1	1	IncFIB(K)	98	99.98	1.23894	0.999043
pESBL-PH-2018.fasta	NZ_CP065164.1	0.000956583	0	961/1000	0.961	243621	CP065164.1	3	1392	KPN029 plasmid 2	243621	Australia: Melbourne	AUS	2017-03-28	ST347	Urinary tract infection	Urine	Klebsiella variicola subsp. Variicola	Human	NZ_CP065162.1	1	1	1	1	0	1	0	0	1	1	1	1	1	IncFIB(K)	98	99.99	1.2385	0.999043
pESBL-PH-2018.fasta	NZ_LR890392.1	0.000981871	0	960/1000	0.96	244845	LR890392.1	3	1402	KSB2_2C-sc-2280354 plasmid 2	244845	Australia	AUS	2014-03-01	ST323		Rectal swab	Klebsiella pneumoniae	Human	LR890391.1	1	1	1	1	0	1	0	0	1	1	1	1	1	IncFIB(K)	98	100	1.23232	0.999018
pESBL-PH-2018.fasta	NZ_LR890485.1	0.000981871	0	960/1000	0.96	244845	LR890485.1	3	1402	KSB2_10B-sc-2280350 plasmid 2	244845	Australia	AUS	2014-03-01	ST323		Rectal swab	Klebsiella pneumoniae	Human	LR890484.1	1	1	1	1	0	1	0	0	1	1	1	1	1	IncFIB(K)	98	100	1.23232	0.999018
pESBL-PH-2018.fasta	NZ_LR890385.1	0.000981871	0	960/1000	0.96	244759	LR890385.1	3	1402	INF333 plasmid: 2	244759	Australia: Melbourne	AUS	2014	ST323	pneumonia	sputum	Klebsiella pneumoniae	Human	LR890384.1	1	1	1	1	0	1	0	0	1	1	1	1	1	IncFIB(K)	98	99.87	1.23276	0.999018
pESBL-PH-2018.fasta	NZ_LR890231.1	0.000981871	0	960/1000	0.96	244844	LR890231.1	3	1402	KSB1_6J plasmid 2	244844	Australia: Melbourne	AUS	2014	ST323	Colonised	Rectal swab	Klebsiella pneumoniae	Human	NZ_LR890230.1	1	1	1	1	0	1	0	0	1	1	1	1	1	IncFIB(K)	98	99.99	1.23233	0.999018
pESBL-PH-2018.fasta	NZ_LR890375.1	0.00103256	0	958/1000	0.958	243634	LR890375.1	5	2076	INF250-sc-2280154 plasmid 2	243634	Australia	AUS	2013-12-01	ST29		Urine	Klebsiella pneumoniae	Human	LR890374.1	1	1	1	1	0	1	0	0	1	1	1	1	1	IncFIB(K)	98	99.98	2.0699	0.998967
pESBL-PH-2018.fasta	NZ_LR890416.1	0.00103256	0	958/1000	0.958	243620	LR890416.1	5	2076	NF313-sc-2280106 plasmid 2	243620	Australia	AUS	2014-02-01	ST29		Urine	Klebsiella pneumoniae	Human	LR890415.1	1	1	1	1	0	1	0	0	1	1	1	1	1	IncFIB(K)	98	100	2.07002	0.998967
pESBL-PH-2018.fasta	NZ_LR890344.1	0.00105797	0	957/1000	0.957	260491	LR890344.1	13	2396	KSB2_2B-sc-2280339 plasmid 2	260491	Australia	AUS	2014-03-01	ST323		Rectal swab	Klebsiella pneumoniae	Human	LR890343.1	1	1	1	1	0	1	0	0	2	2	1	1	2	IncFIB(K)	98	99.98	5.03691	0.998942
pESBL-PH-2018.fasta	NZ_LR890191.1	0.0011089	0	955/1000	0.955	245649	LR890191.1	3	1392	INF133-sc-2279960 plasmid 3	245649	Australia	AUS	2013-07-01	ST323		Wound	Klebsiella pneumoniae	Human	LR890189.1	1	1	1	1	0	1	0	0	1	1	1	1	1	IncFIB(K)	98	99.99	1.22821	0.998891
pESBL-PH-2018.fasta	NZ_LR890680.1	0.0011089	0	955/1000	0.955	243460	LR890680.1	6	2116	INF279-sc-2280202 plasmid 2	243460	Australia	AUS	2014-01-01	ST29			Klebsiella pneumoniae	Human	LR890679.1	1	1	1	1	0	1	0	0	1	1	1	1	1	IncFIB(K)	98	100	2.48608	0.998891
pESBL-PH-2018.fasta	NZ_CP114854.1	0.0011089	0	955/1000	0.955	249122	CP114854.1	10	0	pS245-1	249122	China: Guangzhou	CHN	2022	ST307	Bacteremia	Blood	Klebsiella pneumoniae	Human	CP114853.1	1	1	1	1	0	1	0	1	0	0	1	1	1	IncFIB(K)	98	99.99	4.0141	0.998891
pESBL-PH-2018.fasta	NZ_LR890205.1	0.00113443	0	954/1000	0.954	259454	CP110610.1	4	1392	INF277 plasmid pINF277.2	259454	Australia: Melbourne	AUS	2014	ST323	pneumonia	BAL	Klebsiella pneumoniae	Human	CP110608.1	1	1	1	1	0	3	0	0	3	3	1	1	1	IncFIB(K)	97	100	1.55002	0.998866
pESBL-PH-2018.fasta	NZ_CP158303.1	0.00115999	0	953/1000	0.953	270484	CP158303.1	6	0	pU-KP1402-2	270484	Taiwan	TWN	2014-12-31	ST307	Urinary tract infection	Urine	Klebsiella pneumoniae	Human	CP158302.1	1	1	1	1	0	2	0	2	2	2	2	2	0	IncFIB(K)	97	100	2.21825	0.99884
pESBL-PH-2018.fasta	NZ_CP090394.1	0.00123693	0	950/1000	0.95	249955	CP090394.1	8	12	PYUYZH2429-1	249955	China: Yangzhou	CHN	2020-10-24	ST617	Multiple injury	sputum	Klebsiella pneumoniae	Human	NZ_CP090393.1	1	1	1	1	0	1	0	0	1	1	1	1	1	IncFIB(K)	98	99.99	3.20073	0.998763
pESBL-PH-2018.fasta	NZ_CP028817.1	0.00123693	0	950/1000	0.95	231030	CP028817.1	4	0	pKp589-231	231030	Spain: Barcelona	ESP	2012-01-16	ST405	Chorioamnionitis	amniotic fluid	Klebsiella pneumoniae	Human	NZ_CP028816.1	1	1	1	1	0	1	0	0	0	0	0	1	1	IncFIB(K)	96	100	1.73138	0.998763
pESBL-PH-2018.fasta	NZ_OV408203.1	0.00146992	0	941/1000	0.941	237007	OV408203.1	5	6757	CNR146C9 plasmid p1	237007	France	FRA	2017-08-06	ST307		Rectal swab	Klebsiella pneumoniae	Human	OV408202.1	1	1	1	1	0	1	0	1	1	1	1	1	1	IncFIB(K)	96	99.99	2.17155	0.99853
pESBL-PH-2018.fasta	NZ_JASISG010000005.1	0.00146992	0	941/1000	0.941	240731	JASISG010000005.1Y	16	17782	p3_CS00257	240731	Germany:Muenster	DEU	2022-06-01	ST584		anorectal swab	Klebsiella pneumoniae	Human	NZ_JASISG010000001.1	1	1	1	1	0	1	0	0	0	0	1	1	1	IncFIB(K)	97	99.93	7.17653	0.99853
pESBL-PH-2018.fasta	NZ_LR890370.1	0.00146992	0	941/1000	0.941	234772	LR890370.1	5	1558	INF354-sc-2280183 plasmid 2	234772	Australia	AUS	2014-03-01	ST29	Urinary tract infection	Urine	Klebsiella pneumoniae	Human	LR890369.1	1	1	1	1	0	1	0	1	1	1	1	1	1	IncFIB(K)	96	100	2.14395	0.99853
pESBL-PH-2018.fasta	NZ_CP155655.1	0.00157453	0	937/1000	0.937	235629	CP155655.1	5	1558	pU-KP1419-2	235629	Taiwan	TWN	2014-01-11	ST307	Urinary tract infection	Urine	Klebsiella pneumoniae	Human	CP155654.1	1	1	1	1	0	1	0	0	1	1	1	1	1	IncFIB(K)	95	100	2.1361	0.998425
pESBL-PH-2018.fasta	NZ_CP065168.1	0.00167981	0	933/1000	0.933	236645	CP065168.1	3	1392	KPN114 plasmid 1	236645	Australia: Melbourne	AUS	2017-05-18	ST29	Urinary tract infection	Urine	Klebsiella pneumoniae	Human	CP065167.1	1	1	1	1	0	1	0	0	1	1	0	1	1	IncFIB(K)	96	99.98	1.27522	0.99832
pESBL-PH-2018.fasta	NZ_CP133845.1	0.00170624	0	932/1000	0.932	229024	CP133845.1	3	1392	KP6 plasmid	229024	United Kingdom	GBR		ST307		Urine	Klebsiella pneumoniae	Human	shotgun sequences only	1	1	1	1	0	1	0	0	1	1	0	1	1	IncFIB(K)	94	100	1.31792	0.998294
pESBL-PH-2018.fasta	NZ_LR890565.1	0.00224371	0	912/1000	0.912	228690	LR890565.1	3	1402	KSB2_9A-sc-2280332 plasmid 2	228690	Australia	AUS	2014-02-01	ST323		Rectal swab	Klebsiella pneumoniae	Human	LR890564.1	1	1	1	1	0	0	0	0	0	0	1	1	0	IncFIB(K)	94	99.99	1.31991	0.997756
pESBL-PH-2018.fasta	NZ_CP097412.1	0.00232584	0	909/1000	0.909	223898	CP097412.1	4	0	K165-2 plasmid 1	223898	Spain: Madrid	ESP	2014-03-04	ST307	Colonised		Klebsiella pneumoniae	Human	CP097411.1	1	1	1	1	0	1	0	0	0	0	0	0	1	IncFIB(K)	92	100	1.78653	0.997674
pESBL-PH-2018.fasta	NZ_CP097416.1	0.00232584	0	909/1000	0.909	223898	CP097416.1	4	0	K163 plasmid 1	223898	Spain: Madrid	ESP	2014-03-05	ST307	Colonised		Klebsiella pneumoniae	Human	CP097415.1	1	1	1	1	0	1	0	0	0	0	0	0	1	IncFIB(K)	92	100	1.78653	0.997674
pESBL-PH-2018.fasta	NZ_LR890203.1	0.00243596	0	905/1000	0.905	237123	LR890203.1	5	1402	INF008-sc-2279879 plasmid 2	237123	Australia: Melbourne	AUS	2017-05-18		Urinary tract infection	Urine	Klebsiella pneumoniae	Human	LR890202.1	1	1	1	1	0	1	0	0	1	1	1	1	1	IncFIB(K)	94	99.97	2.12115	0.997564
pESBL-PH-2018.fasta	NZ_CP103700.1	0.00249129	0	903/1000	0.903	224357	CP103700.1	7	0	pMB3435_1	224357	USA: Houston	USA	2017-03-17	ST307	Bacteremia	Blood	Klebsiella pneumoniae	Human	NZ_CP103699.1	1	1	1	1	0	1	0	1	1	1	1	1	1	IncFIB(K)	91	100	3.12003	0.997509
pESBL-PH-2018.fasta	NZ_CP103636.1	0.00251903	0	902/1000	0.902	246341	CP103636.1	11	0	pMB6013_1	246341	USA: Houston	USA	2018-08-01	ST307	Bacteremia	Blood	Klebsiella pneumoniae	Human	NZ_CP103635.1	1	1	1	1	0	3	0	3	3	3	1	1	1	IncFIB(K)	91	100	4.46535	0.997481
